# Convergent acoustic community structure in South Asian dry and wet grassland birds

**DOI:** 10.1101/2020.08.07.241612

**Authors:** Sutirtha Lahiri, Nafisa A. Pathaw, Anand Krishnan

## Abstract

Although the study of bird acoustic communities has great potential to provide valuable conservation data, many aspects of their assembly and dynamics remain poorly understood. Grassland habitats in South Asia comprise distinct biomes with a unique avifauna, presenting an opportunity to address how community-level patterns in acoustic signal space arise. Similarity in signal space of different grassland bird communities may be due to phylogenetic similarity, or because different bird groups partition the acoustic resource, resulting in convergent distributions in signal space. Here, we quantify the composition, signal space and phylogenetic diversity of bird acoustic communities from the dry semiarid grasslands of Northwest India and the wet floodplain grasslands of Northeast India. We find that acoustic communities occupying these distinct biomes exhibit convergent signal space. However, dry grasslands exhibit higher phylogenetic diversity, and the two communities are not phylogenetically more similar than expected by chance. The Sylvioidea encompasses half the species in the wet grassland acoustic community, with an expanded signal space compared to the dry grasslands. Thus, dry and wet grassland communities are convergent in signal space despite differences in phylogenetic diversity. We therefore hypothesize that different clades colonizing grasslands partition the acoustic resource, resulting in convergent community structure across biomes. Many of the birds we recorded are highly threatened, and acoustic monitoring will support conservation measures in these imperiled, yet poorly-studied habitats.
