## Supplementary Data for "Convergent acoustic community structure in South Asian dry and wet grassland birds"

### Sheet: Species List
This list represents all species whose calls were confirmed in our recordings. A very small number of unidentified calls (almost all single occurrences) represent considerably less than 1% of total vocalizations
and may thus be considered negligible. Notes on species identifications are below. Species from this list in >5% of 10 minute samples (first two hours) constituted the acoustic community.
Tal Chhapar WLS	Scientific name	Notes	D'Ering WLS	Scientific name	Notes
Black Francolin	Francolinus francolinus		Swamp Francolin	Francolinus gularis
Gray Francolin	Francolinus pondicerianus		Red Junglefowl	Gallus gallus
Common Quail	Coturnix coturnix		Ruddy Shelduck	Tadorna ferruginea
Indian Peafowl	Pavo cristatus		Eurasian Sparrowhawk	Accipiter nisus
Bar-headed Goose	Anser indicus		River Lapwing	Vanellus duvaucelii
Lesser Whistling Teal	Dendrocygna javanica		Red-wattled Lapwing	Vanellus indicus
Green-winged Teal	Anas crecca		Common Greenshank	Tringa nebularia
Indian Spot-billed Duck	Anas poecilorhyncha		Eurasian Collared Dove	Streptopelia decaocto
Black Ibis	Pseudibis papillosa		Lesser Coucal	Centropus benghalensis
Common Kestrel	Falco tinnunculus		Asian barred Owlet	Glaucidium cuculoides
Shikra	Accipiter badius		White-throated Kingfisher	Halcyon smyrnensis
Black winged Kite	Elanus caeruleus		Green Bee-eater	Merops orientalis
Demoiselle Crane	Grus virgo		Lineated Barbet	Psilopogon lineatus
Common Crane	Grus grus		Blue-throated Barbet	Psilopogon asiaticus
Indian Thick-knee	Burhinus indicus		Long-tailed Minivet	Pericrocotus ethologus
Black-winged Stilt	Himantopus himantopus		Gray-backed Shrike	Lanius tephronotus
Red wattled Lapwing	Vanellus indicus		Black Drongo	Dicrurus macrocercus
Common Redshank	Tringa totanus		Black-hooded Oriole	Oriolus xanthornus
Green Sandpiper	Tringa ochropus		Rufous Treepie	Dendrocitta vagabunda
Common Sandpiper	Actitis hypoleucos		Jungle Crow	Corvus macrorhynchos
Chestnut-bellied Sandgrouse	Pterocles exustus		Wire-tailed Swallow	Hirundo smithii
Eurasian Collared Dove	Streptopelia decaocto		Sand Lark	Alaudala raytal
Rose-ringed Parakeet	Psittacula krameri		Red-vented Bulbul	Pycnonotus cafer
Asian Koel	Eudynamys scolopaceus		Swamp Grass-babbler	Laticilla cinerascens
Indian Roller	Coracias benghalensis		Gray-breasted Prinia	Prinia hodgsonii
White-throated Kingfisher	Halcyon smyrnensis		Yellow-bellied Prinia	Prinia flaviventris
Green Bee-eater	Merops orientalis		Plain Prinia	Prinia inornata
Black-rumped Flameback	Dinopium benghalense		Graceful Prinia	Prinia gracilis
Coppersmith Barbet	Psilopogon haemacephalus		Golden-headed Cisticola	Cisticola exilis
Common Woodshrike	Tephrodornis pondicerianus		Common Tailorbird	Orthotomus sutorius
Small Minivet	Pericrocotus cinnamomeus		Striated Grassbird	Megalurus palustris
Bay-backed Shrike	Lanius vittatus		Indian Grassbird	Graminicola bengalensis
Great Gray Shrike	Lanius excubitor		Chestnut-crowned Bush Warbler	Cettia major
Black Drongo	Dicrurus macrocercus		Paddyfield Warbler	Acrocephalus agricola	Other Acrocephalus are possible in this area, but we observed some tens of individuals, all of this species. Therefore, it is likely to be the dominant contributor to vocalizations in the area, and we consider Acrocephalus detections as belonging to this species.
White-browed Fantail	Rhipidura aureola		Dusky Warbler	Phylloscopus fuscatus
Rufous Treepie	Dendrocitta vagabunda		Tickell’s Leaf Warbler	Phylloscopus affinis
House Crow	Corvus splendens		Marsh Babbler	Pellorneum palustre
Greater Short-toed Lark	Calandrella brachydactyla		Chestnut-capped Babbler	Timalia pileata
Ashy-crowned Sparrow lark	Eremopterix griseus		Striated Babbler	Turdoides earlei
Crested Lark	Galerida cristata		Black-breasted Parrotbill	Paradoxornis flavirostris
White-eared Bulbul	Pycnonotus leucotis		Jerdon’s Babbler	Chrysomma altirostre
Red-vented Bulbul	Pycnonotus cafer		Spot-winged Starling	Saraglossa spilopterus
Plain Prinia	Prinia inornata		Jungle Myna	Acridotheres fuscus	Mixed flocks of this species and Spot-winged Starling were detected flying over recorders. We treated the flocks as a single unit for abundance calculations because we were unable to tease apart the species within them. In both habitats, though, we used both species of starling in analyses of phylogenetic diversity
Rufous-fronted Prinia	Prinia buchanani		Daurian Redstart	Phoenicurus auroreus	Muscicapid calls detected at a single recording site were likely this species, as it was observed in the vicintiy. However, Himalayan Rubythroat was also observed in the area, and so we treat it as Muscicapid sp. in abundance analyses. However, we used Daurian redstart in the phylogenetic analyses.
Graceful Prinia	Prinia gracilis	Although Orphean Warbler (S.crassirostris) is also known from the area, we observed large numbers of Sylvia warblers at our sites, all of which were of this species. We therefore consider all detections as belonging to this species.	Siberian Stonechat	Saxicola maurus
Common Tailorbird	Orthotomus sutorius		Blue Flycatcher	Cyornis sp.	An unidentified species of blue flycatcher was detected on one of the recorders.
Hume’s Leaf Warbler	Phylloscopus humei		House sparrow	Passer domesticus	Other sparrows are possible in the area, such as Eurasian tree sparrow, but we only observed domesticus during recording, and hence treat recordings as belonging to this species.
Lesser Whitethroat	Sylvia curruca	Mixed flocks of this species and Rosy Starling were detected flying over recorders. We treated the flocks as a unit for abundance calculations because we were unable to tease apart the species within them	Chestnut Munia	Lonchura atricapilla
Large Gray Babbler	Turdoides malcolmi		White Wagtail	Motacilla alba
Common Babbler	Turdoides caudata	Although this species does use grasslands, we treat the combined starling flocks as non-grassland because they were more common around the village, and we could not separate species within the flocks.	Yellow Wagtail	Motacilla flava
Common Myna	Acridotheres tristis		Olive-backed Pipit	Anthus hodgsoni
Brahminy Starling	Sturnia pagodarum	Four species: Oenanthe picata, deserti, isabellina, and fusca, were present here, and the short calls we detected could not be identified to species. For phylogenetic analyses, we chose O. picata as a representative, because it was most commonly observed near our recording sites.	finch sp/bunting sp	Emberiza sp.	Unidentified bunting flight calls recorded.
Rosy Starling	Pastor roseus
Indian Robin	Saxicoloides fulicatus
Rock chat/wheatear	Oenanthe sp.	Other sparrows are possible in the area, but we only observed domesticus during recording, and hence treat recordings as belonging to this species.
Red-breasted Flycatcher	Ficedula parva
Purple Sunbird	Cinnyris asiaticus
House Sparrow	Passer domesticus
Yellow-throated Sparrow	Gymnoris xanthocollis
Indian Silverbill	Euodice malabarica
Scaly-breasted Munia	Lonchura punctulata
White-browed Wagtail	Motacilla maderaspatensis
Gray Wagtail	Motacilla cinerea
White Wagtail	Motacilla alba
Long-billed Pipit	Anthus similis
Tawny Pipit	Anthus campestris
Tree Pipit	Anthus trivialis
Blyth's Pipit	Anthus godlewskii

### Sheet: Community sitewise comparisons
Site wise community comparisons for wet grasslands
		Site no	Site no 2	richness_diff	evenness_diff	rank_diff	species_diff
	1	1	2	-0.0454546	0.0532863	0.0909091	0
	2	1	3	0	0.121657	0.162571	0.0869565
	3	2	3	0.0454546	0.0683358	0.142562	0			Sites 1,2,3	Short grassland
	4	1	4	0.0344828	-0.00902331	0.325803	0.413793			4,5,6	Tall grassland
	5	2	4	0.0689655	-0.0623272	0.322235	0.413793
	6	3	4	0.0333333	-0.130851	0.33	0.466667
	7	1	5	0	-0.00843886	0.300832	0.482759
	8	2	5	0.0344828	-0.0617428	0.305589	0.482759
	9	3	5	0	-0.130267	0.32	0.533333
	10	4	5	-0.04	0.000584733	0.144	0.16
	11	1	6	0.0689655	-0.0383218	0.335315	0.344828
	12	2	6	0.103448	-0.0916257	0.331748	0.344828
	13	3	6	0.0666667	-0.160145	0.355556	0.4
	14	4	6	0.0384615	-0.0293145	0.121302	0.153846
	15	5	6	0.0833333	-0.0299119	0.137153	0
Site wise community comparisons for dry grasslands
		Site no	Site no 2	richness_diff	evenness_diff	rank_diff	species_diff
	1	1	2	-0.0555556	-0.00157069	0.151235	0			1,2,3	Sanctuary
	2	1	3	0	0.0496379	0.162809	0			4	Gaushala
	3	2	3	0.0555556	0.0512086	0.157407	0
	4	1	4	-0.297297	0.0945176	0.188459	0.054054
	5	2	4	-0.243243	0.0960879	0.193572	0.162162
	6	3	4	-0.297297	0.0448883	0.178232	0.054054

### Sheet: Recordings catalogue
Xeno-canto	AVoCet		list of recording catalogue numbers used for analysis
XC473038	AV#9161
XC473039	AV#9153
XC369019	AV#9121
XC369018	AV#18867
XC113350	AV#9164
XC125382	AV#6251
XC459812	AV#15353
XC409718	AV#6221			Although we primarily used databases to ensure a good signal:noise ratio, we did supplement this list in a few cases with examples from our own recordings.
XC426386	AV#9144
XC426385	AV#9186
XC298317	AV#4129
XC166151	AV#5976
XC472749	AV#5841
XC549711	AV#15268
XC473616
XC369335
XC473076
XC79730
XC79729
XC77301
XC35560
XC116620
XC35558
XC472456
XC129319
XC21863
XC426949
XC161472
XC460288
XC165823
XC547897
XC369105
XC460158
XC426596
XC462167
XC426474
XC426473
XC426557
XC37583
XC472599
XC312273
XC547835
XC473029
XC133404
XC426407
XC547788
XC547868
XC188305
XC460272
XC409747
XC510381
XC165245
XC460180
XC124017
XC507742
XC547634
XC19699
XC116353
XC460156
XC472970
XC369432
XC207060
XC460240
XC149364
XC187436
XC472643
XC149589
XC107105
XC157201
XC547888
XC473013
XC369212
XC409923
XC460259
XC442390
XC35511
XC547542

### Sheet: PCA results
	Loadings
	PC1	PC2	PC3	PC4	PC5	PC6	PC7	PC8
PFC Max frequency	0.470022	-0.0389604	-0.0458383	0.166124	-0.312703	-0.398283	0.674827	-0.189894
PFC Min frequency	0.443901	-0.264647	-0.0469013	0.030342	0.195694	0.80141	0.203965	-0.087398
BW 90%	0.205148	0.671274	0.127278	-0.0342384	-0.600603	0.309929	-0.182077	0.00130927
peak time relative	0.0442086	-0.13639	0.976995	0.147463	0.0467095	-0.0279125	0.000716862	0.0147489
Delta time	-0.190934	0.0731389	-0.123934	0.964666	0.0013961	0.0984183	-0.0506107	-0.00235047
AVG entropy	0.240085	0.641999	0.0380309	0.0217369	0.70556	-0.122529	0.124019	0.00823159
center frequency	0.471725	-0.141857	-0.0717209	0.100393	-0.0249289	-0.159567	-0.244067	0.810233
peak frequency	0.4705	-0.146958	-0.0550464	0.0862168	0.0507697	-0.228291	-0.626373	-0.547295
	Eigenvalues		% explained
	4.26274		53.2842
	1.66752		20.844
	0.98601		12.3251
	0.881134		11.0142
	0.12871		1.60887
	0.0538346		0.672933
	0.0178991		0.223738
	0.00215106		0.0268882
	SCORES
	PC1	PC2	PC3	PC4	PC5	PC6	PC7	PC8
Large Grey Babbler	-0.118715	1.72609	0.28841	0.671178	0.0265736	-0.157504	-0.250957	0.0401277
Lesser Whitethroat	0.934082	2.46348	-2.32775	3.18051	-0.359761	-0.320893	0.012942	0.00921903
Grey Francolin	-2.21084	-0.513643	0.140093	-1.03011	0.0640747	0.0154829	0.0956888	-0.0180093
Rose ringed parakeet	-0.123955	0.711514	0.162716	-0.174078	-0.239323	-0.274491	-0.0613587	0.0345862
House Crow	-2.11192	1.16471	0.149236	-0.0115003	-0.193841	0.267212	-0.0777246	0.00350186
Great Grey Shrike	2.36125	2.43734	0.531393	0.0574043	-0.448165	-0.506521	-0.248242	0.0171213
Tawny Pipit	0.267789	0.09034	-2.33133	0.927927	-0.882599	-0.108588	0.593204	0.0820949
Red Vented Bulbul	-1.9486	-0.439626	0.121575	-0.308337	0.160928	-0.128933	0.0240634	0.0273996
Collared Dove	-4.40291	-0.650904	-0.990438	-1.03385	-0.223148	0.133237	-0.020457	-0.0338135
Purple Sunbird	1.65897	-1.61187	0.941827	-0.0641311	-0.270724	-0.0461538	-0.175913	0.00847658
Common Crane	-3.57399	0.607635	-0.893385	0.459495	0.130181	0.171156	-0.0186665	-0.0222838
Green Bee eater	-0.321598	-0.289996	-2.05042	-0.610266	0.0904287	-0.0406099	0.0686317	-0.0239007
Small Minivet	3.62736	-2.87303	0.241318	1.42775	-0.337832	0.529897	-0.155611	0.0249368
rufous fronted Prinia	0.75841	-1.25528	0.204927	-0.71156	-0.0645976	0.110165	0.130381	0.00686458
Black drongo	0.471309	-0.529639	0.150944	-0.389908	-0.0375744	0.040681	0.0193566	-0.00687863
Bay backed Shrike	1.8195	0.52966	0.477643	0.432778	0.138835	-0.0578507	0.0822697	0.0296741
White throated Kingfisher	0.6342	1.45859	1.59865	0.303991	0.535709	-0.0496299	0.0193379	0.0813997
Bar headed Goose	-0.833394	2.69567	0.800088	-0.37365	0.133429	-0.097378	0.0574512	0.0387219
Grey Wagtail	3.44577	-1.8284	0.33706	0.0556969	0.0801955	0.165817	0.0960025	0.020384
Indian Peafowl	-4.28006	-0.687829	-0.143792	2.51489	-0.210945	0.379317	-0.231168	0.00145684
Red Wattled lapwing	0.22303	0.683059	0.879901	-0.556242	-0.608452	0.136288	-0.035344	0.025289
Red breasted Flycatcher	2.6503	-0.41807	-0.743252	-0.784473	0.885403	0.389816	0.0370838	0.0348471
Indian Silverbill	2.47899	-0.179343	-0.777715	-0.108047	0.216253	-0.272901	-0.158006	-0.0358974
Chestnut bellied sandgrouse	-1.83857	1.02467	-0.630281	-1.36528	0.558426	-0.0479321	0.0500359	0.0323284
White eared Bulbul	-0.744814	0.525422	-0.686956	-1.26105	0.170527	-0.0709572	0.0744872	0.0102495
Common Babbler	-0.330276	-1.21858	-0.177798	-0.697451	-0.0958661	-0.184641	-0.201584	0.0587573
Rufous Treepie	0.490843	4.02642	0.957083	-0.935949	-1.01337	0.649547	0.0774515	0.0231399
House Sparrow	0.925084	-0.332999	-0.540895	-0.185918	-0.218178	-0.15189	-0.206391	0.0135375
GST Lark	0.547295	-0.0613904	0.578108	-0.518245	-0.211688	-0.409956	-0.12769	-0.00800539
Rosy Starling	2.38019	2.03581	1.01758	-0.471799	0.0716749	0.464308	0.00381683	0.0341233
Indian Robin	1.96179	-1.05852	-0.830707	0.600824	-0.10384	0.161431	-0.0779682	-0.0348164
Variable Wheatear	-0.0721132	-2.1458	1.55419	-0.489593	-0.143479	0.208601	-0.020811	0.0399678
Petronia	0.210619	-0.100172	-0.0546129	-0.931726	0.0633861	-0.0325092	0.184632	-0.0229575
green Sandpiper	0.722858	-1.32071	0.346361	-0.50248	-0.458512	0.0173535	-0.174358	0.0284105
Long billed Pipit	0.0471509	-1.00827	0.263647	-0.813836	0.207688	-0.089382	-0.0329782	0.0124735
Plain Prinia	2.14661	0.240039	1.59081	0.537762	0.725993	-0.0561431	0.172662	-0.0156621
Common Myna	-0.744037	-0.18846	0.21804	-0.436759	-0.235665	-0.297239	0.193838	-0.0218972
Tree Pipit	3.35297	-0.990851	-1.0868	0.378955	0.380489	0.0730698	-0.0149257	0.0501348
Large billed Crow	-2.86777	0.546857	-0.422675	0.505214	0.617348	0.0186435	-0.00231182	0.00208556
olive backed Pipit	3.75944	-0.844773	-2.39009	0.769538	0.412653	0.0770072	-0.0486628	0.0125956
Tickell's warbler	2.47386	0.728799	0.662807	-0.241614	0.42652	-0.416685	-0.125267	-0.123585
Striated Babbler	-0.640469	-0.224803	-1.00209	-0.498023	-0.146119	-0.192437	-0.0321422	0.0175674
Red junglefowl	-2.79284	0.87868	1.32448	2.80107	0.216979	0.23322	0.00426603	-0.0235736
Golden headed cisticola	0.454712	0.503167	-0.526966	0.431419	-0.165784	-0.271633	-0.00159811	0.0315214
Common Tailorbird	-0.608142	-0.450392	-0.570636	-0.458505	-0.828414	-0.159114	-0.00313491	-0.0699634
Indian Grassbird	-1.21723	0.259746	-1.20184	1.31105	0.495228	0.204136	0.0570485	-0.0461125
Chestnut capped Babbler	-0.939061	-0.334655	-1.92874	0.612418	-0.0550972	0.0598819	-0.163796	-0.0128078
Dusky Warbler	0.54495	1.1834	-0.837968	-1.23242	0.555668	0.242196	0.048382	-0.0154342
Black breasted Parrotbill	-2.35204	-0.423565	0.752073	0.255744	0.326058	-0.0728959	0.071115	-0.0180048
Swamp Francolin	-1.95021	0.125919	0.29592	-0.0578509	0.0774552	-0.0481926	0.114506	-0.0161413
Grey backed Shrike	2.49119	2.81446	0.487744	-0.557899	-0.118533	0.153805	-0.105641	-0.119297
Marsh Babbler	-0.55611	0.210195	0.0260693	-0.161102	0.37055	-0.13157	-0.0265012	0.020999
Ruddy Shelduck	-3.14179	-0.601814	1.59853	0.713967	0.231369	0.066474	0.011299	0.00448838
Yellow Wagtail	2.08602	-1.64712	0.371744	0.0566404	-0.0955251	0.0128001	0.0916004	0.0290159
Yellow bellied Prinia	-0.476941	-0.725607	-0.457475	-0.85626	-0.000417066	-0.0883408	-0.0819108	-0.017771
Paddyfield Warbler	2.97299	2.15872	-1.00477	-0.93029	0.0164939	0.536272	-0.0204886	-0.0667089
Jerdon's Babbler	-0.618927	-1.42481	0.518992	0.0621176	-0.223688	0.131221	0.0385712	-0.0311869
Sad Lark	0.900906	-0.594015	0.00329005	0.0694497	0.0750353	-0.164822	0.0837004	0.0110093
Lineated Barbet	-3.8428	-0.31635	0.620216	1.37937	0.213874	0.0834749	-0.031332	-0.0151071
Daurian Redstart	0.68296	-1.52908	-0.13899	-0.339574	-0.182976	0.106707	-0.0439667	0.00918142
Blue throated Barbet	-3.53336	-0.656217	-0.563935	-1.79384	-0.149205	-0.021151	0.0248229	-0.0316111
Black hooded oriole	-3.09539	-0.957072	0.565601	-0.798414	-0.105152	0.0196967	-0.0185167	0.00770498
Jungle Myna	-1.55729	-0.470667	0.760203	-0.372562	-0.141944	-0.160902	-0.065989	0.0896729
Spot winged Starling	-0.672476	0.561291	-0.0666028	0.255614	0.245639	-0.345348	0.0323933	-0.0325766
White Wagtail	1.81055	-1.70134	1.65429	1.0209	-0.38442	-0.116577	0.244929	-0.197091
Graceful Prinia	2.22467	0.213973	2.18532	1.27094	0.0337719	-0.267141	0.245445	0.0560285

### Sheet: MANOVA canonical variables
Group 1= Rajasthan, Group 2= Arunachal			Species order same as the last sheet
MANOVA all species PCs
D=0
P=0.5263
STATS
dfw	68
dfB	1
dfT	69
lambda	0.967
canonical variables
0.0133365	0.212882
1.39918	-2.14714
-1.07384	-0.149632
-0.0263269	0.110914
-0.902494	-0.158013
1.13126	0.740281
0.91152	-2.19216
-0.941438	-0.135729
-1.72866	-1.49201
0.36481	1.11236
-1.2818	-1.3186
0.520299	-1.99296
1.40048	0.716557
0.215425	0.295525
0.156331	0.195824
0.752849	0.655125
-0.0835084	1.55291
-0.406515	0.591432
1.3661	0.766294
-1.94825	-0.673902
-0.100277	0.834203
1.45679	-0.381224
1.40735	-0.439446
-0.53574	-0.859951
-0.0521605	-0.768332
-0.159451	-0.203648
0.25458	0.882209
0.603681	-0.406413
0.0893371	0.601809
0.952227	1.2103
1.1189	-0.538831
-0.670841	1.48572
0.135609	-0.0389931
0.14838	0.426228
-0.112055	0.258022
0.521882	1.75566
-0.398717	0.101667
1.84728	-0.608932
-1.11327	-0.783401
2.46636	-1.79548
1.00962	0.908767
0.0400643	-1.04072
-1.61733	0.87541
0.446761	-0.466593
-0.10164	-0.623974
-0.123831	-1.31047
0.193306	-1.954
0.640887	-0.761885
-1.32949	0.410953
-0.95508	0.0193398
1.23411	0.708547
-0.21964	-0.0637249
-1.98004	1.11741
0.742763	0.626198
-0.0988762	-0.495563
1.88745	-0.633825
-0.53311	0.424066
0.396851	0.110704
-1.96507	0.0980153
0.270708	-0.0349295
-1.4664	-0.979267
-1.65247	0.150817
-0.969818	0.518715
-0.216367	-0.172202
0.197739	1.80785
0.363897	2.32911
-0.941438	-0.135729
-1.72866	-1.49201
0.25458	0.882209
0.521882	1.75566
MANOVA grassland species PCs
D=0
P=0.9276
STATS
dfw	43
dfB	1
dfT	44
lambda	0.989
canonical variables
1.51016	-0.395245
-0.358307	-1.47027
0.732742	-0.69962
1.39082	0.478756
-1.50515	-1.1357
0.68592	-0.628665
0.419723	-2.0443
-0.373299	1.41764
-1.33864	-1.12452
-0.476553	0.629096
-0.0284823	0.315597
0.432077	0.720361
-1.2618	0.665117
-1.10527	0.524931
0.907021	-1.31919
0.273487	-0.813556
-0.437529	0.0233395
0.536974	0.438683
-1.49267	0.522055
0.282024	1.20172
-0.0916005	0.330226
1.02091	1.4625
-2.04333	0.901042
-3.06498	0.3759
0.498844	1.00772
-0.416525	-0.744213
0.0422257	-0.279435
-0.225181	-0.463994
-0.132308	-1.17854
-1.09637	-1.28517
0.162868	-0.566706
1.28752	-0.473599
1.13628	-0.683159
1.53272	0.412845
0.583694	-0.313953
-0.94655	1.30591
-0.33115	-0.291103
-0.104199	0.0208875
0.0569311	0.309
-0.298432	0.419939
0.0738195	1.84728
1.43503	1.79085
0.68592	-0.628665
0.419723	-2.0443
1.02091	1.4625

### Sheet: KS tests uniformity
results of Kolmogorov Smirnov tests with 100 randomized uniform distributions, test statistic and p values
Rajasthan allsp					Arunachal allsp						Rajasthan grassland					Arunachal grassland
100 uniform distributions		28/100 depart from uniform			100 uniform distributions		1/100 depart from uniform				100 uniform distributions		36/100 depart from uniform			100 uniform distributions		6/100 depart from uniform
KSSTAT	P	0.72			KSSTAT	P	0.99				KSSTAT	P	0.64			KSSTAT	P	0.94
0.210526	0.329653				0.1875	0.580885					0.26087	0.359911				0.227273	0.562815
0.263158	0.1204				0.15625	0.795031					0.26087	0.359911				0.227273	0.562815
0.236842	0.205168				0.15625	0.795031					0.347826	0.0958129				0.181818	0.820964
0.421053	0.00150328				0.34375	0.0343169					0.304348	0.195137				0.136364	0.97858
0.315789	0.034977				0.21875	0.382777					0.391304	0.0427523				0.136364	0.97858
0.289474	0.0667482				0.15625	0.795031					0.304348	0.195137				0.318182	0.1746
0.289474	0.0667482				0.1875	0.580885					0.434783	0.0173468				0.227273	0.562815
0.236842	0.205168				0.15625	0.795031					0.434783	0.0173468				0.318182	0.1746
0.289474	0.0667482				0.1875	0.580885					0.26087	0.359911				0.272727	0.332041
0.289474	0.0667482				0.1875	0.580885					0.304348	0.195137				0.227273	0.562815
0.289474	0.0667482				0.125	0.950913					0.347826	0.0958129				0.136364	0.97858
0.263158	0.1204				0.1875	0.580885					0.217391	0.593047				0.363636	0.0828345
0.263158	0.1204				0.125	0.950913					0.478261	0.00640089				0.454545	0.0138173
0.184211	0.496647				0.125	0.950913					0.434783	0.0173468				0.272727	0.332041
0.342105	0.0173264				0.1875	0.580885					0.26087	0.359911				0.181818	0.820964
0.184211	0.496647				0.1875	0.580885					0.478261	0.00640089				0.272727	0.332041
0.157895	0.692554				0.125	0.950913					0.347826	0.0958129				0.181818	0.820964
0.342105	0.0173264				0.3125	0.0694872					0.391304	0.0427523				0.272727	0.332041
0.289474	0.0667482				0.21875	0.382777					0.217391	0.593047				0.181818	0.820964
0.421053	0.00150328				0.1875	0.580885					0.434783	0.0173468				0.181818	0.820964
0.236842	0.205168				0.21875	0.382777					0.347826	0.0958129				0.227273	0.562815
0.289474	0.0667482				0.1875	0.580885					0.391304	0.0427523				0.227273	0.562815
0.368421	0.0081138				0.125	0.950913					0.304348	0.195137				0.318182	0.1746
0.447368	0.000594753				0.15625	0.795031					0.434783	0.0173468				0.363636	0.0828345
0.289474	0.0667482				0.25	0.232549					0.173913	0.842022				0.227273	0.562815
0.236842	0.205168				0.15625	0.795031					0.304348	0.195137				0.181818	0.820964
0.315789	0.034977				0.15625	0.795031					0.304348	0.195137				0.272727	0.332041
0.210526	0.329653				0.21875	0.382777					0.391304	0.0427523				0.363636	0.0828345
0.184211	0.496647				0.21875	0.382777					0.304348	0.195137				0.318182	0.1746
0.342105	0.0173264				0.1875	0.580885					0.26087	0.359911				0.272727	0.332041
0.184211	0.496647				0.21875	0.382777					0.434783	0.0173468				0.409091	0.0355579
0.236842	0.205168				0.15625	0.795031					0.217391	0.593047				0.181818	0.820964
0.342105	0.0173264				0.125	0.950913					0.347826	0.0958129				0.454545	0.0138173
0.131579	0.873864				0.21875	0.382777					0.304348	0.195137				0.272727	0.332041
0.184211	0.496647				0.15625	0.795031					0.26087	0.359911				0.318182	0.1746
0.263158	0.1204				0.15625	0.795031					0.347826	0.0958129				0.318182	0.1746
0.236842	0.205168				0.1875	0.580885					0.217391	0.593047				0.318182	0.1746
0.184211	0.496647				0.1875	0.580885					0.217391	0.593047				0.227273	0.562815
0.263158	0.1204				0.1875	0.580885					0.347826	0.0958129				0.318182	0.1746
0.526316	2.62902e-05				0.1875	0.580885					0.304348	0.195137				0.409091	0.0355579
0.289474	0.0667482				0.15625	0.795031					0.304348	0.195137				0.272727	0.332041
0.315789	0.034977				0.21875	0.382777					0.26087	0.359911				0.136364	0.97858
0.315789	0.034977				0.1875	0.580885					0.478261	0.00640089				0.181818	0.820964
0.263158	0.1204				0.21875	0.382777					0.347826	0.0958129				0.272727	0.332041
0.263158	0.1204				0.15625	0.795031					0.26087	0.359911				0.227273	0.562815
0.263158	0.1204				0.25	0.232549					0.304348	0.195137				0.181818	0.820964
0.131579	0.873864				0.125	0.950913					0.173913	0.842022				0.409091	0.0355579
0.263158	0.1204				0.1875	0.580885					0.304348	0.195137				0.272727	0.332041
0.368421	0.0081138				0.15625	0.795031					0.217391	0.593047				0.318182	0.1746
0.263158	0.1204				0.125	0.950913					0.217391	0.593047				0.363636	0.0828345
0.236842	0.205168				0.15625	0.795031					0.391304	0.0427523				0.181818	0.820964
0.236842	0.205168				0.1875	0.580885					0.478261	0.00640089				0.227273	0.562815
0.289474	0.0667482				0.1875	0.580885					0.347826	0.0958129				0.318182	0.1746
0.263158	0.1204				0.1875	0.580885					0.347826	0.0958129				0.181818	0.820964
0.184211	0.496647				0.15625	0.795031					0.347826	0.0958129				0.272727	0.332041
0.184211	0.496647				0.3125	0.0694872					0.391304	0.0427523				0.272727	0.332041
0.289474	0.0667482				0.1875	0.580885					0.304348	0.195137				0.181818	0.820964
0.210526	0.329653				0.125	0.950913					0.521739	0.00214795				0.227273	0.562815
0.210526	0.329653				0.125	0.950913					0.304348	0.195137				0.227273	0.562815
0.236842	0.205168				0.125	0.950913					0.26087	0.359911				0.136364	0.97858
0.342105	0.0173264				0.25	0.232549					0.434783	0.0173468				0.181818	0.820964
0.210526	0.329653				0.1875	0.580885					0.391304	0.0427523				0.227273	0.562815
0.394737	0.00359199				0.09375	0.998157					0.304348	0.195137				0.227273	0.562815
0.289474	0.0667482				0.1875	0.580885					0.304348	0.195137				0.181818	0.820964
0.315789	0.034977				0.15625	0.795031					0.391304	0.0427523				0.227273	0.562815
0.184211	0.496647				0.21875	0.382777					0.391304	0.0427523				0.318182	0.1746
0.315789	0.034977				0.25	0.232549					0.26087	0.359911				0.227273	0.562815
0.315789	0.034977				0.125	0.950913					0.391304	0.0427523				0.227273	0.562815
0.157895	0.692554				0.21875	0.382777					0.391304	0.0427523				0.181818	0.820964
0.394737	0.00359199				0.25	0.232549					0.217391	0.593047				0.227273	0.562815
0.210526	0.329653				0.1875	0.580885					0.391304	0.0427523				0.409091	0.0355579
0.289474	0.0667482				0.125	0.950913					0.26087	0.359911				0.363636	0.0828345
0.342105	0.0173264				0.1875	0.580885					0.391304	0.0427523				0.363636	0.0828345
0.184211	0.496647				0.15625	0.795031					0.391304	0.0427523				0.318182	0.1746
0.184211	0.496647				0.21875	0.382777					0.434783	0.0173468				0.227273	0.562815
0.289474	0.0667482				0.1875	0.580885					0.347826	0.0958129				0.272727	0.332041
0.210526	0.329653				0.21875	0.382777					0.478261	0.00640089				0.227273	0.562815
0.210526	0.329653				0.21875	0.382777					0.347826	0.0958129				0.363636	0.0828345
0.263158	0.1204				0.09375	0.998157					0.391304	0.0427523				0.227273	0.562815
0.315789	0.034977				0.125	0.950913					0.391304	0.0427523				0.363636	0.0828345
0.263158	0.1204				0.15625	0.795031					0.434783	0.0173468				0.227273	0.562815
0.368421	0.0081138				0.09375	0.998157					0.478261	0.00640089				0.227273	0.562815
0.236842	0.205168				0.28125	0.131531					0.347826	0.0958129				0.318182	0.1746
0.210526	0.329653				0.3125	0.0694872					0.217391	0.593047				0.318182	0.1746
0.289474	0.0667482				0.21875	0.382777					0.26087	0.359911				0.318182	0.1746
0.394737	0.00359199				0.125	0.950913					0.304348	0.195137				0.227273	0.562815
0.210526	0.329653				0.21875	0.382777					0.391304	0.0427523				0.227273	0.562815
0.184211	0.496647				0.28125	0.131531					0.391304	0.0427523				0.181818	0.820964
0.315789	0.034977				0.15625	0.795031					0.304348	0.195137				0.227273	0.562815
0.184211	0.496647				0.21875	0.382777					0.347826	0.0958129				0.363636	0.0828345
0.315789	0.034977				0.3125	0.0694872					0.391304	0.0427523				0.363636	0.0828345
0.263158	0.1204				0.125	0.950913					0.478261	0.00640089				0.227273	0.562815
0.315789	0.034977				0.125	0.950913					0.304348	0.195137				0.363636	0.0828345
0.236842	0.205168				0.15625	0.795031					0.347826	0.0958129				0.272727	0.332041
0.263158	0.1204				0.125	0.950913					0.347826	0.0958129				0.272727	0.332041
0.263158	0.1204				0.15625	0.795031					0.217391	0.593047				0.363636	0.0828345
0.289474	0.0667482				0.25	0.232549					0.26087	0.359911				0.272727	0.332041
0.184211	0.496647				0.1875	0.580885					0.304348	0.195137				0.227273	0.562815
0.236842	0.205168				0.25	0.232549					0.304348	0.195137				0.272727	0.332041
0.315789	0.034977				0.25	0.232549					0.347826	0.0958129				0.181818	0.820964

### Sheet: PhyloDiversity Values
Average values of phylogenetic diversity indices discussed in the text
			CPD raw	CPD weighted	CNTD raw	CNTD weighted	PD	MPD raw	MPD weighted	MNTD raw	MNTD weighted
Total acoustic community			123.643	122.618	43.8971	44.6107
	Wet grasslands						1054.99	115.034	108.843	43.6415	44.6107
	Dry grasslands						1566.41	131.852	128.308	64.5874	56.7188
Grassland birds			102.821	98.4639	37.4814	44.3257
	Wet grasslands						719.477	89.8198	73.7238	49.454	44.3257
	Dry grasslands						907.266	113.84	109.618	57.957	57.4846

### Sheet: PCD results
All sp													Grassland sp
$PCD													$PCD
Arunachal													Arunachal
Rajasthan 1.714439													Rajasthan 1.6912
$PCDc													$PCDc
Arunachal													Arunachal
Rajasthan 1.865889													Rajasthan 1.865604
$PCDp													$PCDp
Arunachal													Arunachal
Rajasthan 0.9188324													Rajasthan 0.9065164
$PSVmncd													$PSVmncd
[1] 0.5719488 0.5391309 0.5170723 0.4928654 0.4731193 0.4528765 0.4322754 0.4206861 0.4029098 0.3922634 0.3761716 0.3655240 0.3471343													[1] 0.4637060 0.4351981 0.4118200 0.3876509 0.3694934 0.3498754 0.3357578 0.3126818 0.3006568 0.2825255 0.2666177 0.2556955 0.2411705
[14] 0.3369175 0.3275390 0.3176923 0.3040520 0.2962592 0.2800519 0.2751620 0.2586292 0.2598772 0.2455222 0.2373516 0.2265359 0.2220488													[14] 0.2322997 0.2182751 0.2075508 0.1941784 0.1828404 0.1757373 0.1638462 0.1527832 0.1449041 0.1358509
[27] 0.2148029 0.2048120 0.1971993 0.1896552 0.1845284 0.1747346 0.1685208 0.1622311 0.1568247 0.1469089 0.1409994
													$PSVpool
$PSVpool													[1] 0.5060345
[1] 0.6219242
PCD with all recorded species (52 and 68 species) without considering abundance
$PCD
Arunachal
Rajasthan 1.568574
$PCDc
Arunachal
Rajasthan 1.74562
$PCDp
Arunachal
Rajasthan 0.8985768
$PSVmncd
[1] 0.6447896 0.6138488 0.5876746 0.5643167 0.5426206 0.5281319 0.5154606 0.5022579 0.4852925 0.4698980 0.4585556 0.4501927 0.4384373
[14] 0.4272287 0.4160147 0.4038929 0.3961479 0.3872585 0.3746407 0.3675434 0.3585518 0.3468406 0.3430043 0.3315009 0.3292092 0.3153770
[27] 0.3101152 0.3068717 0.2990007 0.2891073 0.2864901 0.2782885 0.2707226 0.2637093 0.2568355 0.2538978 0.2517401 0.2402870 0.2340763
[40] 0.2310196 0.2242700 0.2164290 0.2140674 0.2108334 0.2042618 0.2032268 0.1961977 0.1914932 0.1874787 0.1877227 0.1776086 0.1740462
[53] 0.1682459 0.1680572 0.1612315 0.1571703 0.1529850 0.1498800 0.1458079 0.1411359 0.1352512 0.1338479 0.1289220 0.1290875 0.1213680
[66] 0.1174832 0.1143766 0.1134043
$PSVpool
[1] 0.6895602
